# ALDH1A3-acetaldehyde metabolism potentiates transcriptional heterogeneity in melanoma

**DOI:** 10.1101/2023.10.28.564337

**Authors:** Yuting Lu, Jana Travnickova, Mihaly Badonyi, Florian Rambow, Andrea Coates, Zaid Khan, Jair Marques, Laura Murphy, Pablo Garcia-Martinez, Richard Marais, Pakavarin Louphrasitthiphol, Alex H. Y. Chan, Christopher J. Schofield, Alex Von Kriegsheim, Joseph A Marsh, Valeria Pavet, Owen J Sansom, Robert Illingworth, E. Elizabeth Patton

**Affiliations:** MRC Human Genetics Unit, Institute of Genetics and Cancer, The University of Edinburgh, EH4 2XU, United Kingdom; Edinburgh Cancer Research, CRUK Scotland Centre, Institute of Genetics and Cancer, The University of Edinburgh, EH4 2XR, United Kingdom; Department of Applied Computational Cancer Research, Institute for AI in Medicine (IKIM), University Hospital Essen, 45131 Essen, Germany; University of Duisburg-Essen, 45141, Essen, Germany; Cancer Research UK Manchester Institute, The University of Manchester, Alderley Park, SK10 4TG, United Kingdom; The Dermatology Centre, Northern Care Alliance NHS Foundation Trust, Salford, M6 8HD, United Kingdom; Oncodrug Ltd, Alderley Park, Macclesfield, SK10 4TG, United Kingdom; Ludwig Institute for Cancer Research, Nuffield Department of Clinical Medicine, University of Oxford, Headington, Oxford OX3 7DQ, United Kingdom; Cancer Research UK Beatson Institute, CRUK Scotland Centre, Garscube Estate, Switchback Road, Bearsden Glasgow, G61 1BD, United Kingdom; School of Cancer Sciences, University of Glasgow, Glasgow, G12 0ZD, United Kingdom; Centre for Regenerative Medicine, Institute for Regeneration and Repair, The University of Edinburgh, Edinburgh BioQuarter, EH16 4UU, United Kingdom; Department of Chemistry and the Ineos Oxford Institute for Antimicrobial Research, University of Oxford, 12 Mansfield Road, Oxford, OX1 5JJ, United Kingdom

**Author notes:** Corresponding author: EEP.

## Abstract

Cancer cellular heterogeneity and therapy resistance arise substantially from metabolic and transcriptional adaptations, but how these are interconnected is poorly understood. Here, we show that in melanoma, the cancer stem cell marker aldehyde dehydrogenase 1A3 (ALDH1A3) forms an enzymatic partnership with acetyl-CoA synthetase 2 (ACSS2) in the nucleus to couple high glucose metabolic flux with acetyl-histone H3 modification of neural crest lineage and glucose metabolism genes. Importantly, we show acetaldehyde is a metabolite source for acetyl-histone H3 modification in an ALDH1A3, dependent manner providing a physiologic function for this highly volatile and toxic metabolite. In a zebrafish model of melanoma residual disease, a subpopulation of ALDH1-high cells emerges following BRAF inhibitor treatment and targeting these with an ALDH1 suicide inhibitor, nifuroxazide, delays or prevents BRAF inhibitor drug-resistant relapse. Our work reveals that the ALDH1A3-ACSS2 couple directly coordinates nuclear acetaldehyde-acetyl-CoA metabolism with specific chromatin-based gene regulation and represents a potential therapeutic vulnerability in melanoma.

**Highlights:**

- ALDH1A3-high melanomas are in a high glucose metabolic flux and neural crest stem cell dual state.
- Nuclear ALDH1A3 partners with ACSS2 to promote selective acetyl-histone H3.
- Acetaldehyde is an acetyl source for ALDH1A3 dependent histone H3 acetylation.
- ALDH1A3 is a master regulator and pharmaceutical target for melanoma heterogeneity.
