## Supplementary material for "ALDH1A3-acetaldehyde metabolism potentiates transcriptional heterogeneity in melanoma": Table S2

### Sheet: Table S2 GSEA
A375 sorted ALDHHigh vs ALDHLow GSEA
Group	NAME	GENELIST_REFERENCE	NES	FDR q-val	LEADING EDGE
ALDH_High	RAMBOW_NCSC	PMID:30017245	1.79931	0.00661616	tags=41%, list=9%, signal=45%
ALDH_High	MAPKI_INDUCED_EMT	PMID: 26997480	1.72533	0.0107671	tags=40%, list=7%, signal=43%
ALDH_High	HALLMARK_EPITHELIAL_MESENCHYMAL_TRANSITION	PMID: 26771021	1.57427	0.0335019	tags=28%, list=10%, signal=31%
ALDH_High	TRAVNICKOVA_NC_MESENCHYMAL	PMID: 31582381	1.43353	0.0577633	tags=38%, list=10%, signal=43%
ALDH_High	TCA_CYCLE	KEGG: hsa00020; GO:0006099	1.34499	0.0921346	tags=13%, list=10%, signal=15%
ALDH_High	GLYCOLYSIS	PMID: 26771021	1.26514	0.133097	tags=17%, list=10%, signal=18%
ALDH_High	TRAVNICKOVA_NC_G0-LIKE	PMID: 31582381	1.25825	0.120904	tags=29%, list=13%, signal=34%
ALDH_Low	HALLMARK_INTERFERON_ALPHA_RESPONSE	PMID: 26771021	-1.80449	0.00507381	tags=43%, list=17%, signal=52%
ALDH_Low	RAMBOW-BARON_STARVED_LIKE	PMID:30017245; PMID: 32910905	-1.61756	0.0267917	tags=45%, list=21%, signal=57%
ALDH_Low	TCGA_MITF_TARGET	PMID:26091043	-1.57781	0.0293722	tags=28%, list=6%, signal=30%
ALDH_Low	JONSSON_HIGH_IMMUNE	PMID:20460471	-1.48594	0.0430696	tags=36%, list=16%, signal=43%
ALDH_Low	RAMBOW_IMMUNE	PMID:30017245	-1.38787	0.0681878	tags=38%, list=10%, signal=42%
ALDH_Low	GO_TYPE_I_INTERFERON_SIGNALING	GO:0060337	-1.26502	0.113871	tags=19%, list=10%, signal=20%
Patient ALDH1A3High vs ALDH1A3Low GSEA
Group	Name	GENE_TERM_REFERENCE	NES	FDR q-val
TCGA_ALDH1A3_High	RAMBOW_NCSC	PMID:30017245	2.21146	0	tags=86%, list=27%, signal=118%
TCGA_ALDH1A3_High	MAPKI_INDUCED_EMT	PMID: 26997480	1.92305	0	tags=61%, list=23%, signal=79%
TCGA_ALDH1A3_High	TRAVNICKOVA_NC_MESENCHYMAL	PMID: 31582381	1.66179	0.00257637	tags=37%, list=10%, signal=41%
TCGA_ALDH1A3_High	GO_NC_DIFF	GO:0014033	1.44506	0.0290839	tags=49%, list=28%, signal=68%
TCGA_ALDH1A3_High	KAUFMAN_NC_ZEBRAFISH	PMID: 26823433	1.13776	0.0320122	tags=38%, list=28%, signal=52%
TCGA_ALDH1A3_Low	HOEK PROLIFERATIVE	PMID:22336146	-3.69618	0	tags=71%, list=9%, signal=77%
TCGA_ALDH1A3_Low	JONSSON_MITF_MODULE_54	PMID:20460471	-3.5919	0	tags=66%, list=8%, signal=71%
TCGA_ALDH1A3_Low	RAMBOW_MITF_TARGET_109	PMID:30017245	-3.41992	0	tags=51%, list=9%, signal=55%
TCGA_ALDH1A3_Low	HALLMARK_PI3K_AKT_MTOR_SIGNALING	PMID: 26771021	-1.25277	0.0114774	tags=35%, list=20%, signal=44%
TCGA_ALDH1A3_Low	HALLMARK_INTERFERON_ALPHA_RESPONSE	PMID: 26771021	-0.929683	0.0427312	tags=29%, list=20%, signal=37%
Lund_ALDH1A3_High	RAMBOW_NCSC	PMID:30017245	2.51495	0	tags=62%, list=11%, signal=70%
Lund_ALDH1A3_High	TRAVNICKOVA_NC_MESENCHYMAL	PMID: 26997480	2.08216	0.000333333	tags=56%, list=12%, signal=63%
Lund_ALDH1A3_High	MAPKI_INDUCED_EMT	PMID: 31582381	1.93837	0.0004375	tags=45%, list=6%, signal=48%
Lund_ALDH1A3_High	GO_NC_DIFF	GO:0014033	1.89749	0.00035	tags=41%, list=15%, signal=48%
Lund_ALDH1A3_High	KAUFMAN_NC_ZEBRAFISH	PMID: 26823433	1.68819	0.00303456	tags=36%, list=18%, signal=43%
Lund_ALDH1A3_Low	JONSSON_MITF_MODULE_54	PMID:22336146	-2.10155	0	tags=53%, list=16%, signal=64%
Lund_ALDH1A3_Low	HOEK PROLIFERATIVE	PMID:20460471	-2.0814	0	tags=46%, list=16%, signal=55%
Lund_ALDH1A3_Low	RAMBOW_MITF_TARGET_109	PMID:30017245	-1.64224	0.00869851	tags=42%, list=20%, signal=52%
Lund_ALDH1A3_Low	HALLMARK_PI3K_AKT_MTOR_SIGNALING	PMID: 26771021	-1.48517	0.0350686	tags=28%, list=13%, signal=32%
Lund_ALDH1A3_Low	HALLMARK_INTERFERON_ALPHA_RESPONSE	PMID: 26771021	-1.15829	0.0248649	tags=36%, list=25%, signal=49%
Bergen_ALDH1A3_High	RAMBOW_NCSC	PMID:30017245	2.03362	0	tags=54%, list=21%, signal=67%
Bergen_ALDH1A3_High	MAPKI_INDUCED_EMT	PMID: 26997480	1.30384	0.0275704	tags=35%, list=19%, signal=43%
Bergen_ALDH1A3_High	KAUFMAN_NC_ZEBRAFISH	PMID: 31582381	1.06721	0.0498985	tags=27%, list=21%, signal=34%
Bergen_ALDH1A3_High	TRAVNICKOVA_NC_MESENCHYMAL	GO:0014033	0.981986	0.021183	tags=29%, list=23%, signal=37%
Bergen_ALDH1A3_High	GO_NC_DIFF	PMID: 26823433	0.885051	0.0475657	tags=28%, list=23%, signal=35%
Bergen_ALDH1A3_Low	JONSSON_MITF_MODULE_54	PMID:22336146	-2.06789	0.000445782	tags=47%, list=23%, signal=60%
Bergen_ALDH1A3_Low	HALLMARK_INTERFERON_ALPHA_RESPONSE	PMID:20460471	-1.75974	0.00489192	tags=55%, list=33%, signal=80%
Bergen_ALDH1A3_Low	RAMBOW_MITF_TARGET_109	PMID:30017245	-1.51544	0.0286459	tags=42%, list=25%, signal=56%
Bergen_ALDH1A3_Low	HOEK PROLIFERATIVE	PMID: 26771021	-1.49412	0.0277245	tags=56%, list=27%, signal=77%
Bergen_ALDH1A3_Low	HALLMARK_PI3K_AKT_MTOR_SIGNALING	PMID: 26771021	-1.47407	0.0288189	tags=42%, list=26%, signal=56%
