## Supplementary material for "ALDH1A3-acetaldehyde metabolism potentiates transcriptional heterogeneity in melanoma": Table S3

### Sheet: Table S3 UPLC-MRM MS
Sample_13C%	Glucose_m+3	Glucose_m+6	Glucose-6P_m+3	Glucose-6P.m+6	Gluconic acid_m+3	Gluconic acid_m+6	Acetoacetic acid_m+2	Acetoacetic acid_m+4	Acetyl-CoA_m+2	a-Hydroxyglutaric acid_m+1	a-Hydroxyglutaric acid_m+2	a-Hydroxyglutaric acid_m+3	a-Hydroxyglutaric acid_m+4	a-Hydroxyglutaric acid_m+5	a-Ketoglutaric acid_m+1	a-Ketoglutaric acid_m+2	a-Ketoglutaric acid_m+3	a-Ketoglutaric acid_m+4	a-Ketoglutaric acid_m+5	beta-OH butyrate_m+4	Citric acid_m+1	Citric acid_m+2	Citric acid_m+3	Citric acid_m+4	Citric acid_m+5	Citric acid_m+6	Fumaric acid_m+1	Fumaric acid_m+2	Fumaric acid_m+3	Fumaric acid_m+4	Glyceric acid_m+3	Glycolic acid_m+2	Lactic acid_m+3	Malic acid_m+1	Malic acid_m+2	Malic acid_m+3	Malic acid_m+4	Oxaloacetic acid_m+1	Oxaloacetic acid_m+2	Oxaloacetic acid_m+3	Oxaloacetic acid_m+4	Pyruvic acid_m+3	Succinic acid_m+1	Succinic acid_m+2	Succinic acid_m+3	Succinic acid_m+4	Isocitric acid_m+1 to m+6
01_A_FACS_High_1_TCA	0.00105334	0.0328503	0.00355927	0.00566137	0.029862	0.718042	0.0171334	0	0.204671	0	0.213184	0.0653572	0.0639566	0.0263207	0.0457952	0.149614	0.058594	0.159885	0.00709036	0.044895	0.0471683	0.14677	0.0651741	0.0252302	0.00899096	0.00284874	0.0366262	0.13215	0.0473078	0.551636	0.0124141	0.0110133	0.000462692	0.0681549	0.167776	0.0720256	0.0278594	0.0504782	0.153373	0.108678	0.0934574	0.024283	0.0284472	0.0674939	0.132941	0.00818951	Not measurable
02_A_FACS_High_1_TCA	0.00110026	0.00530092	0.00270301	0.00681798	0.0227547	0.282783	0.0675906	0	0.204794	0	0.170588	0.0382687	0.0322852	0.0148351	0.0296165	0.100272	0.0447819	0.171158	0.00408256	0.0459281	0.0188012	0.0601556	0.026902	0.00682692	0.00567974	0.00185687	0.0249353	0.111573	0.0450939	0.798737	0.0124411	0.00259407	0.00226824	0.052558	0.149147	0.066563	0.0266337	0.0117429	0.0524286	0	0.116086	0.0184094	0.0017686	0.0319207	0.0535024	0.00336457	Not measurable
03_A_FACS_High_2_TCA	0.000947522	0.008849	0.00328917	0.00608151	0.0250241	0.61393	0.037604	0.0012272	0.210067	0	0.217005	0.0756117	0.0738682	0.0337192	0.0457457	0.172902	0.0721952	0.230478	0.00953927	0.0338	0.0462564	0.103419	0.0489796	0.0207148	0.00954698	0.00331372	0.023077	0.134015	0.0562152	0.425025	0.00800899	0.00734695	0.0010586	0.0690222	0.179156	0.0882667	0.0378944	0.032802	0.123059	0.118504	0.100215	0.0272905	0.0141563	0.0475406	0.105651	0.00666037	Not measurable
04_A_FACS_High_2_TCA	0.000817338	0.0251168	0.00583868	0.0271946	0.0222724	0.35882	0.0266692	0	0.214592	0	0.176498	0.050633	0.0427307	0.0182618	0.0440399	0.162973	0.0582816	0.1366	0.00725887	0.0192308	0.0458485	0.162356	0.0659811	0.0237144	0.00835985	0.00206411	0.0230428	0.123505	0.0405274	0.351406	0.0165439	0.0145655	0.00157255	0.05992	0.16136	0.063176	0.022202	0.0106085	0.176576	0.0774182	0.0217404	0.0143328	0.0287794	0.0796592	0.143404	0.00791497	Not measurable
05_A_FACS_High_3_TCA	0.00100435	0.0134564	0.00247563	0.00591898	0.034714	0.721201	0.0925833	0.00379689	0.237026	0	0.170262	0.0531324	0.0465062	0.0222153	0.0278838	0.156408	0.0622038	0.197976	0.00753905	0.0320563	0.0287799	0.104311	0.0483112	0.0183615	0.00869858	0.00324981	0.0207932	0.129709	0.0495705	0.752711	0.0134881	0.0122803	0.00143901	0.0562217	0.177983	0.0731642	0.0308122	0.0112737	0.10617	0.0827695	0.143056	0.0275257	0.0162503	0.0521773	0.0938515	0.00626354	Not measurable
07_A_FACS_Low_1_TCA	0.00110198	0.00133729	0.0016103	0.00441967	0.0150809	0.0219084	0.159151	0.0030798	0.25264	0	0.0216741	0.00938738	0.00747434	0.00386889	0.018127	0.0391127	0.015617	0.0606613	0.00106315	0.0617267	0.00395502	0.0127312	0.00608533	0	0.00164967	0.000329454	0.0138935	0.041306	0.0108509	2.73898	0.000635028	0.000338289	0.00746226	0.020734	0.0423029	0.0186398	0.00722772	0.156237	0	0	0.24465	0.00909925	0.00377468	0.0160609	0.00226623	0.000238768	Not measurable
08_A_FACS_Low_1_TCA	0.000912276	0.00365059	0.00357476	0.00467234	0.0223651	0.198737	0.126805	0.00294417	0.192095	0	0.103636	0.0333648	0.031879	0.018228	0.0306949	0.0995138	0.0417754	0.122962	0.00609332	0.0330907	0.0201387	0.052126	0.0251499	0.00500991	0.00353273	0.000873254	0.0235264	0.0853018	0.0273829	1.33522	0.0032223	0.00399875	0.00671824	0.0464081	0.108201	0.046661	0.0175545	0.0757642	0.0771103	0	0.123288	0.00974587	0.00477797	0.0248566	0.0298628	0.00139221	Not measurable
09_A_FACS_Low_2_TCA	0.000923756	0.0130193	0.0121788	0.0102994	0.0321138	0.0876375	0.158508	0.00391988	0.209989	0	0.0464212	0.0170571	0.018022	0.0107912	0.0262568	0.0737365	0.0362689	0.146604	0.00518649	0.0496579	0.0107739	0.0268728	0.0126413	0.00104152	0.00382411	0.00147217	0.0110503	0.0468319	0.0154878	1.81461	0.00823275	0.00179649	0.00394386	0.0284552	0.0688116	0.0349162	0.0134898	0.134406	0.139359	0	0.19467	0.0127466	0.0041304	0.0196217	0.0172405	0.000788732	Not measurable
10_A_FACS_Low_2_TCA	0.000943455	0.00465878	0.00221952	0.00395962	0.0385695	0.266802	0.194544	0	0.186029	0	0.108402	0.0332421	0.0257424	0.0121558	0.0312079	0.092842	0.0203329	0.0659607	0.00287679	0.0206932	0.0285429	0.0637459	0.0295385	0.0052139	0.00434142	0.000635179	0.0238608	0.0933255	0.0260364	1.22698	0.0185491	0.0018435	0.0105976	0.0409759	0.114962	0.0457717	0.0146382	0.234152	0.0490653	0.185732	0.0555506	0.0119068	0.00511888	0.0265177	0.0304578	0.00118591	Not measurable
11_A_FACS_Low_3_TCA	0.000969578	0.00689347	0.00262601	0.00481256	0.0391014	0.259599	0.238927	0.0062552	0.211925	0	0.101937	0.04431	0.0404983	0.0210659	0.0353075	0.0242604	0.0499685	0.193721	0.00621112	0.0433209	0.0293928	0.0739281	0.0340876	0.010583	0.00506624	0.00223658	0.0229143	0.10264	0.0384102	1.66789	0.011076	0.00510203	0.00471099	0.0469482	0.129868	0.0573867	0.0230045	0.0681328	0.154547	0	0.137083	0.0135787	0.0101039	0.0309368	0.0468804	0.00224115	Not measurable
13_B_Cas9_1_TCA	0.00224786	0.315618	0.0092732	0.146245	0.090571	1.62948	0.309869	0.00451022	0.284812	0.0294085	0.261214	0.0827742	0.0650831	0.0236971	0.0430842	0.28583	0.11268	0.28324	0.0156837	0.0235214	0.072261	0.400985	0.181816	0.0872084	0.0299256	0.00802653	0.0284098	0.205361	0.0865055	0.474155	0.000268362	0.04045	0.256748	0.0644496	0.269627	0.1228	0.0389664	0.157198	0.34489	0.157038	0.0793137	0.206969	0.0714569	0.266423	0.520534	0.0353528	Not measurable
14_B_Cas9_2_TCA	0.00462333	0.693661	0.00912803	0.172737	0.0948331	1.37933	0.279433	0.00553128	0.302224	0.0336035	0.271398	0.079692	0.0636169	0.0222922	0.0468116	0.28892	0.106963	0.276931	0.015025	0.0221977	0.0718941	0.413509	0.178228	0.0866035	0.0330954	0.00920446	0.0291597	0.208553	0.0886773	0.709904	0.148028	0.040004	0.341643	0.0678921	0.269597	0.121656	0.0378594	0.0933191	0.219415	0.195855	0.0579866	0.245055	0.0565052	0.262454	0.523915	0.0359652	Not measurable
15_B_Cas9_3_TCA	0.00283103	0.38565	0.00531278	0.119011	0.209212	1.51114	0.320043	0.0013705	0.26887	0.0316736	0.240559	0.0708325	0.0572317	0.0204258	0.0413192	0.272149	0.101506	0.25503	0.0135473	0.0298082	0.0647647	0.374216	0.168309	0.0761667	0.0252741	0.00740196	0.0168842	0.178184	0.0726147	0.695626	0.132092	0.0403003	0.291281	0.0646662	0.262235	0.114684	0.0366419	0.0762313	0.285463	0.173568	0.0855753	0.209027	0.0561004	0.230897	0.474398	0.0286799	Not measurable
16_B_1A3KO_1_TCA	0.00301493	0.420836	0.00990771	0.124019	0.0839635	1.39342	0.477128	0.00815675	0.256811	0.0172951	0.174115	0.0441563	0.0342295	0.0139973	0.0337377	0.199689	0.0670904	0.164551	0.00869402	0.0288931	0.0464988	0.308646	0.123439	0.05235	0.0177489	0.00491386	0.0187622	0.14402	0.052251	0.769485	0.147822	0.0378825	0.226892	0.0423189	0.193312	0.0753279	0.0233395	0.149109	0.201337	0.0298231	0.0514011	0.160139	0.039155	0.176158	0.306753	0.0179205	Not measurable
17_B_1A3KO_2_TCA	0.00450763	0.731413	0.0116971	0.143753	0.0846638	1.31302	0.42112	0.0193486	0.296739	0.0255442	0.202819	0.0534121	0.0393132	0.0160654	0.0261653	0.205379	0.0709529	0.176164	0.00917833	0.0252341	0.0419486	0.331266	0.128423	0.0554409	0.0192649	0.00603644	0.0101034	0.144862	0.0533586	0.773103	0.144584	0.0331587	0.253157	0.0447034	0.194539	0.0764276	0.0250209	0.112231	0.170215	0.0456675	0.0868354	0.181135	0.0389202	0.187167	0.353015	0.0220907	Not measurable
18_B_1A3KO_3_TCA	0.00156969	0.195009	0.00491287	0.0732849	0.0921733	1.34984	0.414811	0.00401641	0.283214	0.0242313	0.17257	0.0475217	0.0354354	0.0142377	0.0240147	0.194619	0.064803	0.165417	0.00814719	0.0325701	0.0436009	0.315347	0.128701	0.0538155	0.0181081	0.0046821	0.0186863	0.145863	0.0538745	0.904314	0.138477	0.0360007	0.201367	0.0367764	0.181877	0.0733386	0.0239778	0.0961346	0.335208	0.0743462	0.0533716	0.135467	0.0419057	0.181313	0.306189	0.0174045	Not measurable
Sample_12C_total_normalised to protein	Lactic acid_m+0
01_A_FACS_High_1_TCA	94.9167
02_A_FACS_High_1_TCA	101.633
03_A_FACS_High_2_TCA	84.9058
04_A_FACS_High_2_TCA	119.499
05_A_FACS_High_3_TCA	28.3844
07_A_FACS_Low_1_TCA	140.487
08_A_FACS_Low_1_TCA	184.778
09_A_FACS_Low_2_TCA	207.813
10_A_FACS_Low_2_TCA	141.877
11_A_FACS_Low_3_TCA	58.1904
13_B_Cas9_1_TCA	97.4309
14_B_Cas9_2_TCA	107.571
15_B_Cas9_3_TCA	110.72
16_B_1A3KO_1_TCA	130.741
17_B_1A3KO_2_TCA	165.936
18_B_1A3KO_3_TCA	182.754
