## Supplementary material for "ALDH1A3-acetaldehyde metabolism potentiates transcriptional heterogeneity in melanoma": Table S6

### Sheet: Table S5 primers
Human Gene RT-qPCR primers
ALDH1A3-F	ACCTGGAGGTCAAGTTCACCAAGA
ALDH1A3-R	ACGTCGGGCTTATCTCCTTCTTCC
SOX2-F	GCCGAGTGGAAACTTTTGTCG
SOX2-R	GGCAGCGTGTACTTATCCTTCT
SOX10-F	CCTCACAGATCGCCTACACC
SOX10-R	CATATAGGAGAAGGCCGAGTAGA
TFAP2B_F	CCATCCCGGAATGGAAGACG
TFAP2B_R	TCACCGATTTGGGAGGAACTG
HAPLN1-F	TCTGGTGCTGATTTCAATCTGC
HAPLN1-R	TGCTTGGATGTGAATAGCTCTG
AQP1-F	CTGGGCATCGAGATCATCGG
AQP1-R	ATCCCACAGCCAGTGTAGTCA
RXRG-F	AGAGGACGATAAGGAAGGACC
RXRG-R	CCATGACAAGGCACTTCTGAT
MITF-F	CTCACAGCGTGTATTTTTCCCA
MITF-R	ACTTTCGGATATAGTCCACGGAT
PMEL-F	AGGTGCCTTTCTCCGTGAG
PMEL-R	AGCTTCAGCCAGATAGCCACT
MLPH-F	TGCCCATCTGAACGAGACC
MLPH-R	GAGCCGATCTTCACGACTCTG
IRF1-F	ATGCCCATCACTCGGATGC
IRF1-R	CCCTGCTTTGTATCGGCCTG
IRF4-F	GCTGATCGACCAGATCGACAG
IRF4-R	CGGTTGTAGTCCTGCTTGC
ACTB-F	CATGTACGTTGCTATCCAGGC
ACTB-R	CTCCTTAATGTCACGCACGAT
DCT-F	AACTGCGAGCGGAAGAAACC
DCT-R	CGTAGTCGGGGTGTACTCTCT
TYRP1-F	TCTCTGGGCTGTATCTTCTTCC
TYRP1-R	GTCTGGGCAACACATACCACT
TFAP2A_F	AGGTCAATCTCCCTACACGAG
TFAP2A_R	GGAGTAAGGATCTTGCGACTGG
GAS7-F	CATCGCCAAGCAAAAAGCAGA
GAS7-R	AGCCCAGAAGTAGTCGCAGT
GFRA2-F	CCAGCGAGTACACCTACCG
GFRA2-R	TCCTTGTCCTCATAGGAGCAG
B2M-F	GAGGCTATCCAGCGTACTCCA
B2M-R	CGGCAGGCATACTCATCTTTT
TAP2-F	TGGACGCGGCTTTACTGTG
TAP2-R	GCAGCCCTCTTAGCTTTAGCA
Zebrafish Gene RT-qPCR primers
aldh1a2-f	GGCAAAGCTCCTCCTACTAAAG
aldh1a2-r	TGCACTGGCCCAAATATCTC
aldh1a3-f	TGTCCAAGAGCCCGTTTATG
aldh1a3-r	GATCTGTGGTCCGTGTGATG
aldh1l1-f	GTCTGAAGAAGGAGCCAGTTATG
aldh1l1-r	CATGTCCACGGATCCAGTTATG
aldh1l2-f	CTGTTTCCAGAGGGCATCAA
aldh1l2-r	CCTCATAACTGGCTCCTTCTTC
aldh2.1-f	AGGCTACAAAGCGTCAGGAA
aldh2.1-r	CGTGGCAATTCGTGACTAAA
aldh2.2-f	AGATGGGCGAGTATGGACTG
aldh2.2-r	TCAATAACGCTCGGGAAAAC
aldh3a1-f	AGAGCTGCTTCCTCTCTATCT
aldh3a1-r	GTGCTGCTTCCAGTGTAGAA
aldh3a2a-f	CACCTCACACCAGTCACTTTAG
aldh3a2a-r	GGTCTGACCGCAGTTCAAATA
aldh3a2b-f	GCAAGAACGACAGAAGGAAATC
aldh3a2b-r	CACACCCAGGGTCTCATATAAA
aldh3b1-f	CTTCCTGTCCACTTCCGTTT
aldh3b1-r	GGGCTTAGCAAGGTCTTCAT
aldh3b2-f	GACGAGGCTGTAGCTTTCAT
aldh3b2-r	CTTCCGCTGGATGTCTCATT
aldh4a1-f	CACTCCTGCTCTTATGGGTAAC
aldh4a1-r	GAATGATGTTCGGTGGCAATC
aldh5a1-f	GATCATTCAGCACAGGGAAGA
aldh5a1-r	AAGAGGCAGAGTACGTCATTTC
aldh6a1-f	GTTCTCATTCACCGGTTCCA
aldh6a1-r	GCCTTCCACTGTGAGGTAATAG
aldh7a1-f	CATGATGAGGTTGTGGAGAGAA
aldh7a1-r	GGTGTGCAGAGGTCCATAAA
aldh8a1-f	CGAGTCTAAAGACCAGGGAAAG
aldh8a1-r	GTGATGCAGGACGGATGAA
aldh9a1a.1-f	GAATTATCAGGGAGCGGAGAAA
aldh9a1a.1-r	CTGCCAAGCAACATCAATATCC
aldh9a1a.2-f	CCAGCTATAGCCTGTGGTAATG
aldh9a1a.2-r	GGACACCTGCCTCTTTGTAG
aldh9a1b-f	GTGCCCACAGGAAAGAAGAT
aldh9a1b-r	GTGTCCTCGAAGATGATGAGTG
aldh16a1-f	GCAGTTGAGGCTGCCAATAA
aldh16a1-r	TCCTGCCTCCTCTTCTCTAAAC
aldh18a1-f	CCTGGAGACCAGCAATCAATAA
aldh18a1-f	CCGTTAGCAATGACCACAGA
bactin1-f	CGAGCAGGAGATGGGAACC
bactin1-r	CAACGGAAACGCTCATTGC
irf1b-f	GGGTTCCTGGCCAATGAAGT
irf1b-r	AGGTCTGGGGTCAGTTCTGT
sox2-f	GGGCACGGGGAACACCAACT
sox2-r	TGGTCGCTTCTCGCTCTCGG
sox10-f	CACTGGGGAAGCTGTGGA
sox10-r	GTCGACGTGGCTGGTACTT
tfap2b-f	GACGGTCTGTCCCTTCATGG
tfap2b-r	GACGTTCACGGAGATCCCTC
ChIP-qPCR Primers
TFAP2B_ ChIP_1F	ATAAGCAGCGAGTGAGGAGT
TFAP2B_ ChIP_1R	CAAGCTCCCCAAATCGCCTA
TFAP2B_ ChIP_2F	CTAGGGCCCACGTACAAGAC
TFAP2B_ ChIP_2R	TTGCAAGCCAAGGTCACGAT
IRF1_ChIP_1F	AGGTCTGGGGTCAGTTCTGT
IRF1_ChIP_1R	CTGTCAGGAAGGCGTAGAATG
IRF1_ChIP_2F	GGAGCTGCGCTGGAATAAA
IRF1_ChIP_2R	ATCACTTGCATGCCTGTCTC
SOX10_ChIP_1F	GGCCAAGGAAAGAGAGAGAAA
SOX10_ChIP_1R	CCTAGTCCTGATTGTCACGAAG
SOX10_ChIP_2F	GAGGATGGGCAGGAAAGAAA
SOX10_ChIP_2R	GATTGTCACGAAGTCCTCTACTC
RXRG_ChIP_1F	TTCTTTGATCTCGGGTCAGTTC
RXRG_ChIP_1R	GCTTGATGTGGAGGTCTTTCT
RXRG_ChIP_2F	TCAAGGAACAGGCACCTAAAG
RXRG_ChIP_2R	CGGGTGGCACGATCTATTATC
GAS7_ChIP_1F	GACTGCGAGCTCAGTGATTAG
GAS7_ChIP_1R	ACCCGAAAGTGGCTTGTT
GAS7_ChIP_2F	GGGTCGGAGTTGATAGAATTGG
GAS7_ChIP_2R	GACTCTTTAGCCAACCCATCTC
